# GPR17 structure and agonism with small molecules and oxysterols

**DOI:** 10.1101/2025.11.26.690757

**Authors:** Claire M. Metrick, Lu Zhang, Maria Hercher, Gregory J. Dodge, Dennis Cherry, Jorge Vera Rebollar, Margot Brickelmaier, Jing Wang, Jeffrey G. Martin, Xiaoping Hronowski, Melissa Kemp, Andrew Capacci, Joseph W. Arndt, Laura Silvian, Karen S. Conrad, John Silbereis

## Abstract

GPR17 is a class A orphan GPCR that regulates myelination in the central nervous system. Inhibiting GPR17 is a potential therapeutic mechanism to induce remyelination. The limited understanding of the structural basis of GPR17 agonism and antagonism is a challenge for GPR17 drug discovery. We present novel cryo-EM structures of GPR17 with bound orthosteric antagonist or agonist/G protein heterotrimer with biophysical and cellular characterization to inform rational drug discovery. Both ligands bind towards a lateral edge of the orthosteric pocket, while an exceptionally long extracellular loop 2 occupies and limits access to this site. In contrast, pharmacological and photoaffinity studies indicate that endogenous oxysterol agonists of GPR17 bind allosterically. Characterization of oxysterol agonism versus a known orthosteric ligand in oligodendrocytes further supports an allosteric mechanism. Therefore, the design of more potent orthosteric ligands is limited by pocket size and accessibility. Targeting allosteric binding offers an alternative approach to GPR17 antagonism.
