## Supplemental Tables for "GPR17 structure and agonism with small molecules and oxysterols"

### Sheet: Lipid Library Compounds
Compound Name	IUPAC Name (if no common name)
6-Aminocaproic Acid
.beta.-Carotene
Capsaicin (technical grade)
5,8,11-Eicosatriynoic Acid
Palmitoyl Ethanolamide
Oleoyl Ethanolamide
Palmitoyl-DL-carnitine (chloride)
Arachidonoyl Glycine
Sphingosine (d18:1)
Farnesyl Alcohol
3-hydroxy Decanoic Acid
Oleic Acid
Farnesyl Thiosalicylic Acid
10-Nitrooleate
Acitretin
Fluocinonide
Triamcinolone
Prednisone
Progesterone
17.beta.-Estradiol
DL-.alpha.-Lipoic Acid
Exemestane
Corticosterone
Finasteride
Medroxyprogesterone 17-acetate
Pregnenolone
Prostaglandin E1
Fulvestrant
Lauroyl-DL-Carnitine (chloride)
Octanoyl-DL-carnitine (chloride)
2-Arachidonoyl Glycerol
Sphingosine-1-phosphate (d18:1)
Docosatrienoic Acid
17-hydroxy Heptadecanoic Acid
Anacardic Acid diene
1-Linoleoyl Glycerol
Oleamide
N-Oleoyl Dopamine
Taurochenodeoxycholic Acid (sodium salt)
Arachidonoyl Ethanolamide
Arachidonic Acid
Arachidoyl Ethanolamide
Cinobufagin
(R)-.alpha.-Lipoic Acid
.omega.-3 Arachidonic Acid
Fluprostenol isopropyl ester
Squalene
10-hydroxy Decanoic Acid
Arachidic Acid
Pentadecanoic Acid
N-Docosahexaenoyl Dopamine
Docosanoic Acid
DCP-LA
Perifosine
Estramustine Phosphate (sodium salt)
4-hydroxy Nonenal
trans-2-Decenoic Acid
Tauroursodeoxycholic Acid
Prostaglandin A1
11-deoxy-11-methylene Prostaglandin D2
1-Stearoyl-2-hydroxy-sn-glycero-3-PC
13,14-dihydro-15-keto Prostaglandin D2
CAY10580
3-methoxy Prostaglandin F1.alpha.
POV-PC
15-deoxy-.delta.12,14-Prostaglandin D2
Pentacosanoic Acid
N-(.alpha.-Linolenoyl) Tyrosine
15(S)-15-methyl Prostaglandin D2
(R)-3-hydroxy Myristic Acid
19-hydroxy Cholesterol
10-Nitrolinoleate
16,16-dimethyl Prostaglandin D2
6-keto Prostaglandin F1.alpha.
PGPC
17-phenyl trinor Prostaglandin D2
6,15-diketo-13,14-dihydro Prostaglandin F1.alpha.
15-deoxy-.delta.12,14-Prostaglandin A1
Prostaglandin E1 Ethanolamide
20-ethyl Prostaglandin F2.alpha.
Aldosterone
15-epi Prostaglandin A1
2-Hydroxyestradiol
20-hydroxy Prostaglandin F2.alpha.
trans-Vaccenic Acid
16,16-dimethyl Prostaglandin A1
Prostaglandin E1 Alcohol
9-PAHSA
Ginsenoside Rd
Prostaglandin F2.alpha.-1-glyceryl ester
1a,1b-dihomo Prostaglandin E1
9-PAHPA
PAF C-16 Carboxylic Acid
Prostaglandin E2-1-glyceryl ester
N-Oleoyl-L-Serine
9-OAHSA
Prostaglandin F1.beta.
N-Arachidonoyl-3-hydroxy-.gamma.-Aminobutyric Acid
Anacardic Acid
9-POHSA
11.beta.-Prostaglandin F1.beta.
Arachidonoyl p-Nitroaniline
9(Z)-Tricosene
5-PAHSA
11-deoxy Prostaglandin F1.beta.
1-Palmitoyl-2-hydroxy-sn-glycero-3-PC
Myristic Acid
13-PAHSA
11-deoxy Prostaglandin F1.alpha.
Arachidonoyl Ethanolamide Phosphate
Lignoceric Acid
12-POHSA
Ganglioside GT1b Mixture (sodium salt)
Prostaglandin D2 serinol amide
Hexacosanoic Acid
12-SAHSA
13,14-dihydro Prostaglandin F1.alpha.
Prostaglandin E2 serinol amide
11-deoxy Prostaglandin E1
12-PAHSA
13,14-dihydro-15-keto Prostaglandin F1.alpha.
Prostaglandin F2.alpha. serinol amide
1-Deoxysphinganine (m18:0)
12-OAHSA
15-keto Prostaglandin F1.alpha.
Prostaglandin A2
17-phenyl trinor Prostaglandin E2 ethyl amide
9-SAHSA
Bufalin
13,14-dihydro-15-keto Prostaglandin A2
13-SAHSA
17,20-dimethyl Prostaglandin F1.alpha.
15-deoxy-.delta.12,14-Prostaglandin A2
13,14-dihydro Prostaglandin E1
13-POHSA
16,16-dimethyl Prostaglandin A2
13,14-dihydro-16,16-difluoro Prostaglandin D2
13-OAHSA
Prostaglandin F2.alpha. Alcohol
16-phenoxy tetranor Prostaglandin A2
13,14-dihydro-15(R)-Prostaglandin E1
5-SAHSA
Prostaglandin F2.alpha. Ethanolamide
17-phenyl trinor Prostaglandin A2
13,14-dihydro-16,16-difluoro Prostaglandin J2
5-OAHSA
Prostaglandin F2.alpha. ethyl amide
17-phenyl trinor-13,14-dihydro Prostaglandin A2
Oleoyl Serinol
Taurolithocholic Acid (sodium salt)
Prostaglandin F2.alpha. diethyl amide
7-hydroxycoumarinyl-.gamma.-Linolenate
13,14-dihydro-15-keto Prostaglandin E1
24.alpha.-methyl Cholesterol
Jacaric Acid
CAY10631
13,14-epoxy Fluprostenol isopropyl ester
Isobutyryl-L-carnitine
17.alpha.,20.beta.-Dihydroxy-4-pregnen-3-one
Heneicosapentaenoic Acid
15-keto Prostaglandin E1
Pyrrolidine Linoleamide
Estradiol 3-(.beta.-D-Glucuronide) (sodium salt)
(ï¿½)-Jasmonic Acid-Isoleucine
15(S)-15-methyl Prostaglandin E1
(S)-.alpha.-Methylbenzyl Ricinoleamide
Ponasterone A
Eicosapentaenoyl Ethanolamide
16,16-dimethyl Prostaglandin E1
Eicosapentaenoyl 1-propanol-2-amide
16,16-dimethyl Prostaglandin F2.beta.
Palmitoleoyl Ethanolamide
Nervonic Acid
Pyrrolidine Ricinoleamide
11-deoxy Prostaglandin F2.alpha.
10-HDA
Prostaglandin E2 Ethanolamide
(E)-2-Hexadecenal
11-deoxy Prostaglandin F2.beta.
Nocloprost
(25S)-.delta.7-Dafachronic Acid
2-Palmitoyl Glycerol
6-Azidohexanoic Acid
18-methyl Eicosanoic Acid
9-deoxy-9-methylene Prostaglandin E2
9(S)-PAHSA
2-Oleoyl Glycerol
Prostaglandin B1
11-deoxy Prostaglandin E2
6.alpha.-Prostaglandin I1
6.beta.-Prostaglandin I1
Norgestimate
.delta.2-trans-Hexadecenoic Acid
11-deoxy-16,16-dimethyl Prostaglandin E2
cis,cis-Octadeca-9,12-dienol
.delta.2-cis-Hexadecenoic Acid
13,14-dihydro-15-keto Prostaglandin E2
5-cis Carbaprostacyclin
13,14-dihydro Prostaglandin F2.alpha.
Termitomycamide B
1',4"-Sophorolactone 6',6"-diacetate
13,14-dehydro-15-cyclohexyl Carbaprostacyclin
13,14-dihydro-15-keto Prostaglandin F2.alpha.
Termitomycamide E
15-keto Prostaglandin E2
Unoprostone
Prostaglandin B2
	(7Z,10Z,13Z,16Z,19Z)-N-(2-hydroxyethyl)docosa-7,10,13,16,19-pentaenamide
Beraprost (sodium salt)
15-keto Prostaglandin F2.alpha.
Tafluprost ethyl ester
16,16-dimethyl Prostaglandin E2
Estetrol (hydrate)
15(S)-15-methyl Prostaglandin F2.alpha.
11-keto-.beta.-Boswellic Acid
16-phenoxy tetranor Prostaglandin E2
5.alpha.-Androst-16-en-3-one
3-acetyl-11-keto-.beta.-Boswellic Acid
3-oxo Stearic Acid
Prostaglandin I3 (sodium salt)
16,16-dimethyl Prostaglandin F2.alpha.
.beta.-Boswellic Acid
17-phenyl trinor Prostaglandin E2
(ï¿½)5(6)-DiHETE lactone
16-phenoxy tetranor Prostaglandin F2.alpha.
2-O-Hexadecyl Glycerol
(ï¿½)4(5)-DiHDPA lactone
9-keto Fluprostenol
Octyl-.alpha.-ketoglutarate
19(R)-hydroxy Prostaglandin E2
Commendamide
11-keto Fluprostenol
Prostaglandin D1
20-ethyl Prostaglandin E2
Anacardic Acid monoene
Latanoprost (free acid)
Prostaglandin D1 Alcohol
Prostaglandin F1.alpha.
Taurolithocholic Acid 3-sulfate (sodium salt)
17-phenyl trinor Prostaglandin F2.alpha. amide
Prostaglandin D2
Prostaglandin F1.alpha. Alcohol
Prostaglandin J2
Latanoprost ethyl amide
Prostaglandin D2 Ethanolamide
Cholesterol Sulfate (sodium salt)
.delta.12-Prostaglandin J2
CAY10410
Cholesteryl Arachidonate
1a,1b-dihomo Prostaglandin E2
16.alpha.-hydroxy Estrone
Cholesterol .alpha.-Linolenate
PAF C-18:1
1a,1b-dihomo Prostaglandin F2.alpha.
Cholesteryl Linoleate
L-threo Lysosphingomyelin (d18:1)
Prostaglandin K1
11.beta.-Prostaglandin F2.alpha. Ethanolamide
Glycohyodeoxycholic Acid
Lysodihydrosphingomyelin (d18:0)
Prostaglandin K2
9-keto Fluprostenol isopropyl ester
3-hydroxy Docosanoic Acid
C2 Galactosylceramide (d18:1/2:0)
Pinane Thromboxane A2
5-POHSA
3-hydroxy Lignoceric Acid
C15 Galactosylceramide (d18:1/15:0)
Thromboxane B2
Arachidonoyl Chloride
Taurohyocholic Acid (sodium salt)
C6 Glucosylceramide (d18:2/6:0)
12-doxyl Stearic Acid
Carbaprostacyclin
Glycohyocholic Acid
1-Deoxysphingosine (m18:1(14Z))
Icosabutate
21-desacetyl Deflazacort
2-hydroxy Decanoic Acid
2-fluoro Palmitic Acid methyl ester
11-dehydro Thromboxane B2
Galactosylsphingosine (d18:1)
2-hydroxy Palmitic Acid
9(Z),11(Z)-Conjugated Linoleic Acid
4.beta.-hydroxy Cholesterol
N-Oleoyl Alanine
2-hydroxy Lignoceric Acid
2-hydroxy Lauric Acid
C18 Ceramide (d18:1/18:0)
N-Oleoyl Proline
C18 Phytoceramide (t18:0/18:0)
24-dehydro Cholesterol
Estrone 3-sulfate (sodium salt)
Estropipate
C18 ((ï¿½)-2'-hydroxy) Ceramide (d18:1/18:0)
Lanosterol
13(Z)-Docosenoic Acid methyl ester
3-hydroxy Tridecanoic Acid
2-hydroxy Stearic Acid
MMP-2 Inhibitor I
11(Z)-Eicosenoic Acid
3-hydroxy Stearic Acid
2-hydroxy Arachidic Acid
Dehydroergosterol
Lithocholic Acid 3-sulfate (sodium salt)
Cholesteryl Docosapentaenoate
3-hydroxy Octanoic Acid
Undecanoic Acid
13Z,16Z-Docosadienoic Acid
Cholesteryl Eicosapentaenoate
N-Glycine Galactosylsphingosine (d18:1)
Heptadecanoic Acid
Marinobufagenin
C2 Phytoceramide (t18:0/2:0)
3-hydroxy Undecanoic Acid
Nonadecanoic Acid
Decanoic Acid (sodium salt)
3-keto Sphinganine (d8:0) (hydrochloride)
3-hydroxy Lauric Acid
14-Pentadecenoic Acid
1-Myristoyl-2-hydroxy-sn-glycero-3-PC
C24 Phytoceramide (t18:0/24:0)
3-hydroxy Myristic Acid methyl ester
Tridecanoic Acid
1-Oleoyl-2-hydroxy-sn-glycero-3-PC
11-deoxy Corticosterone
20-hydroxy Arachidic Acid
cis-10-Heptadecenoic Acid
1-Oleoyl-2-hydroxy-sn-glycero-3-PG (sodium salt)
9(E),11(E),13(E)-Octadecatrienoic Acid
22-hydroxy Docosanoic Acid
cis-10-Nonadecenoic Acid
C22 Glucosylceramide (d18:1/22:0)
1-Deoxysphingosine (m18:1(4E))
3-hydroxy Palmitic Acid
1-Stearoyl-2-hydroxy-sn-glycero-3-PG (sodium salt)
1-.beta.-D-Glucosylsphingosine (d18:1)
12-methyl Tridecanoic Acid methyl ester
N-Palmitoyl-L-Aspartate
Linoleic Acid Amide
1-.beta.-D-Glucosylsphingadienine (d18:2 (4E,8E))
13-methyl Myristic Acid
10-PAHSA
Hexadecanamide
Equilenin
14-methyl Pentadecanoic Acid methyl ester
10-POHSA
Stearamide
4(Z),7(Z)-Decadienoic Acid
15-methyl Palmitic Acid
10-OAHSA
10(S)-PAHSA
Desogestrel
12-methyl Myristic Acid
10-SAHSA
Glycolithocholic Acid
3-Formylsalicylic Acid
13-methyl Pentadecanoic Acid methyl ester
cis-Vaccenic Acid
Cholesteryl Heptadecanoate
Docosanol
14-methyl Palmitic Acid
cis-Petroselinic Acid
3.beta.-hydroxy-5-Cholestenoic Acid
DL-2,6-dimethyl Heptanoic Acid
trans-Petroselinic Acid
Taurohyodeoxycholic Acid (sodium salt)
CAY10726
10-methyl Palmitic Acid methyl ester
Linoleoyl Phenylalanine
Brassicasterol
Alclometasone Dipropionate
cis-9,10-Methyleneoctadecanoic Acid
N-Oleoyl Leucine
Myristelaidic Acid
Azelaic Acid
Lactosylsphingosine (d18:1) (synthetic)
N-Oleoyl Valine
10(Z)-Pentadecenoic Acid
C8 Galactosylceramide (d18:1/8:0)
Globotetraosylceramides (porcine RBC)
7.beta.,27-dihydroxy Cholesterol
10(E)-Pentadecenoic Acid
C12 Galactosylceramide (d18:1/12:0)
Medroxyprogesterone
20(S)-hydroxy Cholesterol
trans-10-Heptadecenoic Acid
C16 Lactosylceramide (d18:1/16:0)
NSC 12
Ricinelaidic Acid
C8 Phytoceramide (t18:0/8:0)
C2 dihydro Ceramide (d18:0/2:0)
Sphinganine-1-phosphate (d18:0)
C6 dihydro Ceramide (d18:0/6:0)
pacSphingosine (d18:1)
Phytosphingosine
N,N-dimethyl Sphingosine (d17:1)
DL-erythro/threo Sphinganine (d16:0)
Geranylgeranylacetone
N,N-dimethyl Sphinganine (d18:0)
7.alpha.-hydroxy-4-Cholesten-3-one
.beta.-Muricholic Acid
C4 Ceramide (d18:1/4:0)
C18 dihydro Ceramide (d18:0/18:0)
.omega.-Muricholic Acid
C10 Ceramide (d18:1/10:0)
3-keto Sphinganine (d12:0) (hydrochloride)
C6 Urea Ceramide
15(R)-Prostaglandin D2
C12 Ceramide (d18:1/12:0)
N,N-dihexyl Sphingosine (d18:1/6:0/6:0)
C6 1-Deoxyceramide (m18:1(14Z)/6:0)
24(S),25-epoxy Cholesterol
C14 Ceramide (d18:1/14:0)
C2 L-threo Ceramide (d18:1/2:0)
C6 dihydro 1-Deoxyceramide (m18:0/6:0)
C6 L-erythro Ceramide (d18:1/6:0)
C6 Ceramide (d18:1/6:0)
27-hydroxy Cholestenone
Prostaglandin D2-1-glyceryl ester
8(Z)-Eicosenoic Acid
C6 L-threo Ceramide (d18:1/6:0)
13,14-dihydro-15-keto-tetranor Prostaglandin E2
13(E)-Docosenoic Acid
C18:1 Ceramide (d18:1/18:1(9Z))
1-Myristoyl-2-hydroxy-sn-glycero-3-PE
Heneicosanoic Acid
C32 Ceramide (d18:1/32:0)
1-Stearoyl-2-hydroxy-sn-glycero-3-PE
	(4Z,7Z,10Z,13Z,16Z)-N-(2-hydroxyethyl)docosa-4,7,10,13,16-pentaenamide
12(Z),15(Z)-Heneicosadienoic Acid
C2 Ceramide (d14:1/2:0)
1-Oleoyl-2-hydroxy-sn-glycero-3-PE
C24 dihydro Ceramide (d18:0/24:0)
Sterculic Acid
9,10-Dihydroxystearic Acid
1-O-hexadecyl-2-Docosahexaenoyl-sn-glycero-3-PC
1-Palmitoleoyl glycerol
5.alpha.-Cholestane
17R(18S)-EpETE
Arachidonoyl PAF C-16
Cholesteryl Hemisuccinate
17-methyl Stearic Acid
3-hydroxy Heptadecanoic Acid
Hexanolamino PAF C-16
6.alpha.-hydroxy Cholesterol
1-Oleoyl Glycerol
1-Undecanoyl-rac-glycerol
Lyso-PAF C-16
1-O-Hexadecyl-sn-glycerol
1-Stearoyl-rac-glycerol
Eicosapentaenoyl PAF C-16
Tauro-.omega.-muricholic Acid (sodium salt)
Tricosanoic Acid
Dihexadecyl Phosphate
Methylcarbamyl PAF C-16
N-Oleoyl Glutamine
1-Decanoyl-rac-glycerol
Glucosylceramides (soy)
Pyrrolidino PAF C-16
Sphingosine (d12:1)
12,15-epoxy-13-methyl-12,14-Eicosadienoic Acid
PAF C-18
1-Octanoyl-rac-glycerol
	2,3-bis[(Z)-octadec-9-enoxy]propyl-trimethylazanium
Lyso-PAF C-18
20(S)-Protopanaxatriol
1-Arachidoyl-rac-glycerol
Cho-Arg (trifluoroacetate salt)
Hexadecyl Acetyl Glycerol
17.alpha.-hydroxy Pregnenolone
1-Pentadecanoyl-rac-glycerol
2H-Cho-Arg (trifluoroacetate salt)
Azelaoyl PAF
Chlormadinone Acetate
1-Tridecanoyl-rac-glycerol
Dios-Arg (trifluoroacetate salt)
2-O-ethyl PAF C-16
pNPS-DHA
1-Palmitoyl-rac-glycerol
8-dehydro Cholesterol
Butanoyl PAF
14-dehydro Zymostenol
C22:1 1-Deoxyceramide (m18:1/22:1)
7-keto-25-hydroxy Cholesterol
Butenoyl PAF
3.beta.-OH-7-Oxocholenic Acid
C22 dihydro 1-Deoxyceramide (m18:0/22:0)
Hecogenin Acetate
Hexadecyl Methyl Glycerol
7-keto Lithocholic Acid
Sphingosine (d18:1(14Z))
Heptadecanoyl-Coenzyme A (lithium salt hydrate)
2-thio PAF
12-keto Lithocholic Acid
Sphingosine-1-phosphate (d18:1(14Z))
1-Palmitoyl-2-hydroxy-sn-glycero-3-PE
Arachidonyl Trifluoromethyl Ketone
Hentriacontane
16.alpha.-hydroxy Prednisolone
9(Z),11(E),13(Z)-Octadecatrienoic Acid
1-Arachidonoyl Glycerol
Fluticasone Furoate
Lactosylceramides (bovine buttermilk)
Sitostanol
2-Arachidonyl Glycerol ether
9-Oxononanoic Acid
Esterified Steryl Glucosides
Trihydroxycholestanoic Acid
Arachidonoyl Serinol
Isodeoxycholic Acid
Steryl Glucosides
2-chloro Palmitic Acid
Palmitoyl Serinol
Glycodehydrocholic Acid
2-Stearoyl-rac-glycerol
Cholic Acid anilide
1,2-bis(heptanoylthio) Glycerophosphocholine
C6 1-Deoxyceramide (m18:1/6:0)
Dihexanoin
13(Z)-Eicosenoic Acid
2-Linoleoyl Glycerol
C12 1-Deoxyceramide (m18:1/12:0)
cis-8-Octadecenoic Acid
Zymostenol
C2 Ceramide (d18:1/2:0)
C16 1-Deoxyceramide (m18:1/16:0)
C22 1-Deoxyceramide (m18:1(14Z)/22:0)
Cholesteryl Myristate
C24:1 1-Deoxyceramide (m18:1/24:1(15Z))
C24:1 dihydro 1-Deoxyceramide (m18:0/24:1)
Cholesteryl Arachidate
C24:1 Ceramide (d18:1/24:1(15Z))
Myristoyl-Gly-OH
5.alpha.-hydroxy Laxogenin
Cholesteryl Behenate
C24 Ceramide (d18:1/24:0)
Tigogenin
16.alpha.-Hydroxyetiocholanolone
Cholesteryl 11,14-Eicosadienoate
C8 Ceramine (d18:1/8:0)
9(E),11(E)-9-nitro Conjugated Linoleic Acid
Ganoderenic Acid A
Cholesteryl Erucate
C8 Ceramide-1-phosphate (d18:1/8:0)
Oleyl Alcohol
Cholesteryl Homo-.gamma.-Linolenate
N,N-Dimethylsphingosine (d18:1)
14-Anhydrodigitoxigenin
Cholesteryl Lignocerate
Oleyl Trifluoromethyl Ketone
Elaidyl Alcohol
Cholesteryl Oleate
Thioetheramide-PC
12-Bromododecanoic Acid
Telocinobufagin
Cholesteryl Palmitate
7-hydroxycoumarinyl Arachidonate
Nordeoxycholic Acid
17.beta.-hydroxy Exemestane
Cholesteryl Palmitoleate
PAz-PC
21-Deoxycortisol
1-Octacosanol
Cholesteryl Stearate
KDdiA-PC
8(E),10(E),12(Z)-Octadecatrienoic Acid
2-O-Acetyl-20-hydroxyecdysone
Carbocyclic Thromboxane A2
KOdiA-PC
Nomegestrol
Solasonine
3-keto Sphinganine (d18:0) (hydrochloride)
ATRA-BA Hybrid
1-Lauroyl-rac-glycerol
2-hydroxy Docosanoic Acid
11(Z),14(Z)-Eicosadienoic Acid Ethanolamide
Tetrahydro-11-deoxy Cortisol
1-Myristoyl-rac-glycerol
5.alpha.-Dihydroprogesterone
Campestanol
S-Farnesyl Thioacetic Acid
4-Hydroxyestradiol
1-Heptadecanoyl-rac-glycerol
Oleoyl-L-carnitine
N-acetyl-S-farnesyl-L-Cysteine
Mometasone
15(S)-acetate Prostaglandin A2 methyl ester
Linoleoyl-L-carnitine (chloride)
Octacosanoic Acid
Glyco-Obeticholic Acid
4-hydroxy Hexenal
Tauro-Obeticholic Acid
DMPAC-Chol
4-hydroxy Nonenal Mercapturic Acid
3-Oxocholic Acid
Lycopene
HAPC-Chol
(ï¿½)9-HODE cholesteryl ester
12-hydroxy Lauric Acid
MHAPC-Chol
cis-Parinaric Acid
(ï¿½)5(6)-DiHET
C16 Ceramide (d18:1(14Z)/16:0)
OH-Chol
(ï¿½)-Jasmonic Acid
(ï¿½)5(6)-DiHET lactone
C22:1 Ceramide (d18:1(14Z)/22:1(13Z))
tetranor-Prostaglandin E1
Traumatic Acid
PAF C-16
C24 Ceramide (d18:1(14Z)/24:0)
Cholesterol .beta.-D-Glucoside
n-Triacontanol
Dihomo-.gamma.-Linolenoyl PAF C-16
Decanoyl-Coenzyme A (hydrate)
11-Hexadecenoic Acid
5,6-dehydro Arachidonic Acid
2-O-methyl PAF C-16
Arvanil
Arachidonoyl-2'-Fluoroethylamide
Palmitoyl N-Isopropylamide
CAY10695
(ï¿½)-2-Methyl Arachidonoyl-2'-Fluoroethylamide
Docosahexaenoyl Ethanolamide
.delta.14-Triamcinolone acetonide
CAY10696
N-Arachidonoyl Dopamine
5.alpha.-hydroxy-6-keto Cholesterol
15-keto Prostaglandin A1
	pyridin-3-ylmethyl N-[(Z)-heptadec-8-enyl]carbamate
Arachidonoyl m-Nitroaniline
.delta.2-cis Eicosenoic Acid
8-methyl Nonanoic Acid
Prostaglandin D2 Dopamine
AM404
N-Palmitoyl Dopamine
7(Z)-Tricosene
Cholic Acid 7-sulfate
N-Arachidonoyl-L-Alanine
N-(3-hydroxyphenyl)-Arachidonoyl amide
7(Z),11(Z)-Nonacosadiene
Abiraterone
N-Arachidonoyl-.gamma.-Aminobutyric Acid
PtdIns-(4)-P1 (1,2-dihexanoyl) (sodium salt)
Arachidoyl glycine
9(Z)-Pentacosene
R-1 Methanandamide
S-1 Methanandamide
PtdIns-(3,4)-P2 (1,2-dihexanoyl) (sodium salt)
Linoleoyl Glycine
1-Palmitoyl-2-formylyl PC
PLC thio-PIP2 (sodium salt)
Stearidonoyl Glycine
N-(1-(3,4-Dihydroxyphenyl)propan-2-yl)oleamide
R-2 Methanandamide
8,11,14-Eicosatriynoic Acid
Docosahexaenoyl Glycine
Glycine-.beta.-muricholic Acid
S-2 Methanandamide
Sphingosine (d20:1)
Methylcarbamyl PAF C-8
Norhyodeoxycholic Acid
Eicosapentaenoic Acid
Arachidonoyl-1-thio-Glycerol
Oxy-16
Aldosterone 21-sulfate (sodium salt)
Eicosatetraynoic Acid
.alpha.-GalCer analog 8
13,14-dihydro-16,16-difluoro Prostaglandin E1
Palmitoylcholine (chloride)
9(Z),11(E)-Conjugated Linoleic Acid
.delta.7-Avenasterol
7(Z)-Pentacosene
C22 Galactosylceramide (d18:1/22:0)
10(E),12(Z)-Conjugated Linoleic Acid
20-carboxy Arachidonic Acid
7(Z),11(Z)-Pentacosadiene
Fluprostenol serinol amide
Linoleic Acid
C16 Sphingomyelin (d18:1/16:0)
Oleoyl Serotonin
Linoleoyl Ethanolamide
D-erythro Lysosphingomyelin (d18:1)
Palmitoyl Serotonin
trans-4,5-epoxy-2(E)-Decenal
Linoelaidic Acid
9-Nitrooleate
Docosahexaenoyl Serotonin
R-1 Methanandamide Phosphate
Docosapentaenoic Acid
PtdIns-(5)-P1 (1,2-dihexanoyl) (sodium salt)
Eicosapentaenoyl Serotonin
14,15-EE-5(Z)-E
13(Z)-Docosenoic Acid
cis-.delta.2-11-methyl-Dodecenoic Acid
5(S),6(R)-7-trihydroxymethyl Heptanoate
5(Z),8(Z),11(Z)-Eicosatrienoic Acid
N-Cyclohexanecarbonyltetradecylamine
C10 AV Ceramide (d18:1/10:0)
AMC Arachidonoyl Amide
11(Z),14(Z),17(Z)-Eicosatrienoic Acid
trans-.delta.2-11-methyl-Dodecenoic Acid
9(E),12(Z)-Octadecadienoic Acid
5(Z),8(Z),11(Z)-Eicosatrienoic Acid Ethanolamide
all-cis-4,7,10,13,16-Docosapentaenoic Acid
Tafluprost ethyl amide
	(9Z,12Z,15Z,18Z,21Z)-tetracosa-9,12,15,18,21-pentaenoic acid
.alpha.-Linolenic Acid
9(Z),11(E),13(E)-Octadecatrienoic Acid
	(6Z,9Z,12Z,15Z,18Z,21Z)-tetracosa-6,9,12,15,18,21-hexaenoic acid
Arachidonoyl-L-carnitine (chloride)
.gamma.-Linolenic Acid
PtdIns-(3,4,5)-P3 (1,2-dihexanoyl) (ammonium salt)
(R)-(+)-Eicosapentaenyl-1'-Hydroxy-2'-Propylamide
(S)-(-)-Eicosapentaenyl-1'-Hydroxy-2'-Propylamide
DAUDA
Dihomo-.gamma.-Linolenic Acid
PtdIns-(3)-P1 (1,2-dioctanoyl) (sodium salt)
(R)-(-)-Eicosapentaenyl-2'-Hydroxy-1'-Propylamide
(S)-(+)-Eicosapentaenyl-2'-Hydroxy-1'-Propylamide
AM1172
Dihomo-.gamma.-Linolenoyl Ethanolamide
Tafluprost (free acid)
Olvanil
Arachidonic Acid Leelamide
N-Arachidonoyl-L-Serine
N-Oleoyl Glycine
Lauric Acid Leelamide
(R)-(+)-Docosahexaenyl-1'-Hydroxy-2'-Propylamide
(S)-(-)-Docosahexaenyl-1'-Hydroxy-2'-Propylamide
Oleoyl Ethyl Amide
17-Octadecynoic Acid
oxy-Arachidonoyl Ethanolamide
(R)-(-)-Docosahexaenyl-2'-Hydroxy-1'-Propylamide
(S)-(+)-Docosahexaenyl-2'-Hydroxy-1'-Propylamide
N-Arachidonoyl Taurine
MEDICA 16
N-Oleoyl Taurine
Adrenic Acid
Pinolenic Acid
N-Palmitoyl Taurine
Docosahexaenoic Acid
13,14-dihydro-15-keto Prostaglandin J2
(R)-(+)-Linoleyl-1'-Hydroxy-2'-Propylamide
(S)-(-)-Linoleyl-1'-Hydroxy-2'-Propylamide
CAY10448
Stearidonic Acid
N-Palmitoyl Glycine
(R)-(-)-Linoleyl-2'-Hydroxy-1'-Propylamide
(S)-(+)-Linoleyl-2'-Hydroxy-1'-Propylamide
Docosanoyl Ethanolamide
11(Z),14(Z)-Eicosadienoic Acid
CAY10509
Thromboxane B1
Heptadecanoyl Ethanolamide
Lauric Acid
R-Palmitoyl-(1-methyl) Ethanolamide
(ï¿½)14(15)-EET-SI
Pentadecanoyl Ethanolamide
Palmitic Acid
R-Palmitoyl-(2-methyl) Ethanolamide
Ricinoleic Acid
Myristoyl Ethanolamide
HEPC
Phytanic Acid
14(Z)-Eicosenoic Acid
Tricosanoyl Ethanolamide
Heptanoyl thio-PC
9(E),11(E)-Conjugated Linoleic Acid
2-thio-Acetyl MAGE
Lignoceroyl Ethanolamide
12-oxo Stearic Acid methyl ester
13-Docosenamide
5(Z),8(Z),14(Z)-Eicosatrienoic Acid
Docosaenoyl Ethanolamide
CMPF
2-fluoro Palmitic Acid
Palmitoleic Acid
Nervonoyl Ethanolamide
N-Lignoceroyl Taurine
Docosatetraenoyl Ethanolamide
16-phenoxy Prostaglandin F2.alpha. ethyl amide
.gamma.-Linolenoyl Ethanolamide
N-Nervonoyl Taurine
2-hydroxy Myristic Acid
5(Z),11(Z),14(Z)-Eicosatrienoic Acid
Palmitelaidic Acid
N-Docosanoyl Taurine
9,12-Octadecadiynoic Acid
cis-4,10,13,16-Docosatetraenoic Acid
3-Thiatetradecanoic Acid
cis-6-Hexadecenoic Acid
cis-7-Hexadecenoic Acid
O-11
11-cis Vaccenyl Acetate
Arachidonoyl-N,N-dimethyl amide
Arachidonic Acid sulfonate (sodium salt)
O-Arachidonoyl Ethanolamine (hydrochloride)
Hexadecanal
Arachidonoyl-N-methyl amide
Arachidonoyl Cyclopropylamide
4(Z),7(Z),10(Z),13(Z)-Hexadecatetraenoic Acid
Arachidonoyl amide
Arachidonoyl 2'-Chloroethylamide
1-Octadecyl Lysophosphatidic Acid
N-Benzylpalmitamide
10-Thiastearic Acid
cis-12-Octadecenoic Acid methyl ester
1-Hexadecyl Lysophosphatidic Acid
1-Palmitoyl Lysophosphatidic Acid (sodium salt)
Fluprostenol methyl amide
13,14-dihydro-15-keto Prostaglandin D1
AL 8810 ethyl amide
(+)-Cloprostenol methyl amide
U-46619 Glycine methyl ester
O-Arachidonoyl Glycidol
17-phenoxy trinor Prostaglandin F2.alpha.
Menaquinone 7
Stearic Acid
Glycerophospho-N-Arachidonoyl Ethanolamine
Glycerophospho-N-Palmitoyl Ethanolamine
Glycerophospho-N-Oleoyl Ethanolamine
Phytomonic Acid
7(Z),11(Z)-Heptacosadiene
Glycerophospho-N-Eicosapentaenoyl Ethanolamine
CAY10510
DMHAPC-Chol
Cortisone
Deoxycorticosterone Acetate
25-hydroxy Cholesterol
Glycochenodeoxycholic Acid (sodium salt hydrate)
Ergosterol Peroxide
Sulfosuccinimidyl Oleate (sodium salt)
DC-Chol (hydrochloride)
1-Linoleoyl-2-Hydroxy-sn-glycero-3-PC
cis-2-Decenoic Acid
Iloprost
12-oxo Phytodienoic Acid
8-iso Prostaglandin E1
22(R)-hydroxy Cholesterol
11.beta.-Prostaglandin E1
Amcinonide
Prostaglandin E2
Hydroxyprogesterone Caproate
3?,5?-THDOC
Trilostane
15-deoxy-.delta.12,14-Prostaglandin J2
8-iso Prostaglandin E2
Sulfatides (bovine) (sodium salt)
25(R)-27-hydroxy Cholesterol
Elaidic Acid
25(S)-27-hydroxy Cholesterol
7.alpha.-hydroxy Cholesterol
D-threo Sphinganine (d18:0)
7.beta.-hydroxy Cholesterol
Cholic Acid
Ginkgolide A
Petromyzonol
5.alpha.,6.beta.-Dihydroxycholestanol
Glycodeoxycholic Acid (hydrate)
5.alpha.,6.alpha.-epoxy Cholestanol
5.beta.,6.beta.-epoxy Cholestanol
Betamethasone 17-valerate
Myristoyl-L-carnitine (chloride)
Murideoxycholic Acid
Ginsenoside Rg3
Coprostanol
11.beta.-Prostaglandin E2
HE-3235
Cholestanol
Taurodeoxycholic Acid (sodium salt hydrate)
(+)-5-trans Cloprostenol
Fluticasone Propionate
THDOC
Deoxycholic Acid
Prostaglandin F2.alpha.
Ginsenoside Rb3
17.alpha.-Estradiol
Dehydrocholic Acid
Hydrocortisone Acetate
Mifepristone
Elaidamide
Levonorgestrel
Alloisolithocholic Acid
Taurocholic Acid (sodium salt)
Norgestrel
7-keto Cholesterol
8-iso Prostaglandin F2.alpha.
22(S)-hydroxy Cholesterol
Isolithocholic Acid
Tibolone
8-iso Prostaglandin F2.beta.
Betamethasone 21-phosphate (sodium salt hydrate)
Estriol
.alpha.-Hydroxyglutaric Acid (sodium salt)
Estrone
Fucosterol
Prostaglandin F2.beta.
Ursocholic Acid
Ethynyl Estradiol
11.beta.-Prostaglandin F2.alpha.
Estradiol Benzoate
(+)-Cloprostenol
.delta.5-Avenasterol
Allocholic Acid
Oleoyl Ethanolamide Phosphate
Latanoprost
Arenobufagin
5-cis Iloprost
L-threo-Sphingosine (d18:1)
Chenodeoxycholic Acid
	(Z)-7-[(1R,2R,3R,5S)-3,5-dihydroxy-2-[(E,3S)-3-hydroxy-5-phenylpent-1-enyl]cyclopentyl]-N-ethylhept-5-enamide
Sphinganine (d18:0)
17-phenyl trinor Prostaglandin F2.alpha.
Aramchol
Ginsenoside CK
.beta.-Estradiol 17-valerate
Ethynodiol Diacetate
Brassinolide
Dehydrolithocholic Acid
Quinestrol
Glycoursodeoxycholic Acid
Cholenic Acid
Hecogenin
Fludrocortisone
Flurandrenolide
20-hydroxy Ecdysone
Tafluprost
Estrone 3-methyl ether
Lathosterol
Deflazacort
Ginsenoside Rh1
Betamethasone
Cholesterol
Hyodeoxycholic Acid
Altrenogest
Propionyl-L-carnitine (chloride)
Resibufogenin
Ginsenoside Rg2
Ginsenoside Re
Glycocholic Acid
Ginsenoside Rb1
Fluorometholone
Ginsenoside Rg1
Ursodeoxycholic Acid (sodium salt)
Lithocholic Acid
L-erythro Sphinganine (d18:0)
DL-erythro/threo Sphinganine (d18:0)
L-erythro Sphingosine (d18:1)
Ergosterol
6.alpha.-methyl-11.beta.-hydroxy Progesterone
Flumethasone
7-dehydro Cholesterol
Ciclesonide
Desoximetasone
Misoprostol
Hydrocortisone 21-hemisuccinate (sodium salt)
Prostaglandin I2 (sodium salt)
Flunisolide
Mestranol
Stigmasterol
Diflorasone Diacetate
2-Methoxyestradiol
1-Oleoyl Lysophosphatidic Acid (sodium salt)
Triamcinolone acetonide
Cortisone Acetate
2-O-methyl PAF C-18 (hydrate)
Halobetasol Propionate
24.alpha.-ethyl Cholesterol
Estradiol Cypionate
20(S)-Ginsenoside Rh2
Drospirenone
Geranylgeranyl Pyrophosphate (ammonium salt)
Geranyl Pyrophosphate (triammonium salt)
Farnesyl Pyrophosphate (ammonium salt)
DMAPP (ammonium salt)
Treprostinil (diethanolamine salt)
	(2S,4S,5R,6R)-5-acetamido-2-[(2S,3R,4R,5S,6R)-5-[(2S,3R,4R,5R,6R)-3-acetamido-5-hydroxy-6-(hydroxymethyl)-4-[(2R,3R,4S,5R,6R)-3,4,5-trihydroxy-6-(hydroxymethyl)oxan-2-yl]oxyoxan-2-yl]oxy-2-[(2R,3S,4R,5R,6R)-4,5-dihydroxy-2-(hydroxymethyl)-6-[(E,2S,3R)-3-hydroxy-2-(octadecanoylamino)octadec-4-enoxy]oxan-3-yl]oxy-3-hydroxy-6-(hydroxymethyl)oxan-4-yl]oxy-4-hydroxy-6-[(1R,2R)-1,2,3-trihydroxypropyl]o…
C24 (2(R)-hydroxy) dihydro Ceramide (d18:0/24:0)
C24 (2(R)-hydroxy) Phytoceramide (t18:0/24:0)
	[(2R)-3-[2,3-dihydroxypropoxy(hydroxy)phosphoryl]oxy-2-hydroxypropyl] tetradecanoate
	2-[[(Z)-7-[(1R,2R,3R,5S)-3,5-dihydroxy-2-[(E,3S)-3-hydroxy-5-phenylpent-1-enyl]cyclopentyl]hept-5-enoyl]amino]acetic acid
	(Z)-8-[(1R,2R,3R,5S)-3,5-dihydroxy-2-[(E,3S)-3-hydroxy-5-phenylpent-1-enyl]cyclopentyl]oct-6-enoic acid
	(Z)-7-[(1R,2R,3R,5S)-3,5-dihydroxy-2-[(E,3S)-3-hydroxy-5-phenylpent-1-enyl]cyclopentyl]-N-propan-2-ylhept-5-enamide
	(Z)-7-[(1R,2R,3R,5S)-3,5-dihydroxy-2-[(E,3S)-3-hydroxy-5-phenylpent-1-enyl]cyclopentyl]-N,N-dimethylhept-5-enamide
	N-[(2S,3R)-1,3-dihydroxyoctadecan-2-yl]-2-hydroxyoctadecanamide
C12((±)-2'-hydroxy) dihydro Ceramide (d18:0/12:0)
	[(E,2S,3R)-2-(hexadecanoylamino)-3-hydroxyoctadec-4-enyl] dihydrogen phosphate
	[(2R)-3-[2,3-dihydroxypropoxy(hydroxy)phosphoryl]oxy-2-hydroxypropyl] hexadecanoate
	[4-[(4-acetamidobenzoyl)amino]phenyl] (Z)-7-[(1R,2R,3R)-3-hydroxy-2-[(E,3R)-3-hydroxy-4,4-dimethyloct-1-enyl]-5-oxocyclopentyl]hept-5-enoate
	(Z)-7-[(1R,2R,3R)-3-hydroxy-2-[(E,3R)-3-hydroxy-4,4-dimethyloct-1-enyl]-5-methylidenecyclopentyl]hept-5-enoic acid
	(5Z,11Z,15R)-15-hydroxyicosa-5,11-dien-13-ynoic acid
	(Z)-7-[(1R,2R,3R,5S)-3,5-dihydroxy-2-[(3R)-3-hydroxy-5-[3-(trifluoromethyl)phenyl]pentyl]cyclopentyl]hept-5-enoic acid
	(Z)-7-[(1R,2R,3R,5S)-3,5-dihydroxy-2-[(E,3S)-3-hydroxy-5-[3-(trifluoromethyl)phenyl]pent-1-enyl]cyclopentyl]hept-5-enoic acid
	3-[(1R,2R,3R,5R)-3,5-dihydroxy-2-(3-oxooctyl)cyclopentyl]propanoic acid
	propan-2-yl (Z)-7-[(1R,2R,3R,5S)-3,5-dihydroxy-2-[(E,3S)-3-hydroxy-5-phenylpent-1-enyl]cyclopentyl]hept-5-enoate
	(Z)-7-[(1R,2R,3R,5S)-3,5-dihydroxy-2-[(E,3S)-3-hydroxy-5-phenylpent-1-enyl]cyclopentyl]-N,N-diethylhept-5-enamide
	methyl (Z)-7-[(1R,2R,3R,5S)-3,5-dihydroxy-2-[(E,3S)-3-hydroxy-3-methyloct-1-enyl]cyclopentyl]hept-5-enoate
	(2S,3S,4S,5R,6R)-3,4,5-trihydroxy-6-[[(8R,9S,13S,14S,17S)-3-hydroxy-13-methyl-6,7,8,9,11,12,14,15,16,17-decahydrocyclopenta[a]phenanthren-17-yl]oxy]oxane-2-carboxylic acid
	7-[(1R,2R,3R,5S)-3,5-dihydroxy-2-[(3R)-3-hydroxy-5-[3-(trifluoromethyl)phenyl]pentyl]cyclopentyl]heptanoic acid
	(Z)-7-[(1R,2R,3R,5S)-2-[(3R)-4,4-difluoro-3-hydroxyoctyl]-3,5-dihydroxycyclopentyl]hept-5-enoic acid
	(Z)-N-(cyclopropylmethyl)-7-[(1R,2R,3R,5S)-3,5-dihydroxy-2-[(E,3S)-3-hydroxy-5-phenylpent-1-enyl]cyclopentyl]hept-5-enamide
	(Z)-7-[(1R,2R,3R,5S)-3,5-dihydroxy-2-[(E,3S)-3-hydroxy-5-phenoxypent-1-enyl]cyclopentyl]-N-ethylhept-5-enamide
	propan-2-yl (Z)-7-[(1R,2R,3R,5S)-3,5-dihydroxy-2-[(E,3S)-3-hydroxy-5-phenoxypent-1-enyl]cyclopentyl]hept-5-enoate
	(Z)-N-cyclopropyl-7-[(1R,2R,3R,5S)-3,5-dihydroxy-2-[(E,3S)-3-hydroxy-5-phenylpent-1-enyl]cyclopentyl]hept-5-enamide
	(Z)-7-[(1R,2R,3R,5S)-3,5-dihydroxy-2-[(E,3R)-3-hydroxy-4-phenoxybut-1-enyl]cyclopentyl]-N-methylhept-5-enamide
	(Z)-7-[(1R,2R,3R,5S)-3,5-dihydroxy-2-[(E,3S)-3-hydroxy-5-phenylpent-1-enyl]cyclopentyl]-N-methylhept-5-enamide
	1,3-dihydroxypropan-2-yl (Z)-7-[(1S,5E)-5-[(E)-oct-2-enylidene]-4-oxocyclopent-2-en-1-yl]hept-5-enoate
	propan-2-yl (Z)-7-[(1R,2R,3R,5S)-3,5-dihydroxy-2-[(E,3R)-3-hydroxy-4-phenoxybut-1-enyl]cyclopentyl]hept-5-enoate
	propan-2-yl (Z)-7-[(1R,2R,3R,5S)-3,5-dihydroxy-2-[(E,3S)-3-hydroxy-5-[3-(trifluoromethyl)phenyl]pent-1-enyl]cyclopentyl]hept-5-enoate
	(Z)-7-[(1R,2R,3R,5S)-3,5-dihydroxy-2-[(E,3S)-3-hydroxy-5-[3-(trifluoromethyl)phenyl]pent-1-enyl]cyclopentyl]-N-ethylhept-5-enamide
	(Z)-7-[(1R,2R,3R,5S)-3,5-dihydroxy-2-[(E,3S)-3-hydroxy-5-phenylpent-1-enyl]cyclopentyl]-N-(1,3-dihydroxypropan-2-yl)hept-5-enamide
	(Z)-N-cyclohexyl-7-[(1R,2R,3R,5S)-3,5-dihydroxy-2-[(E,3S)-3-hydroxy-5-phenylpent-1-enyl]cyclopentyl]hept-5-enamide
	[(2R)-2-hydroxy-3-phosphonooxypropyl] (5Z,8Z,11Z,14Z)-icosa-5,8,11,14-tetraenoate
	(3S,5S,8S,9S,10R,13R,14S,17R)-3-hydroxy-10,13-dimethyl-17-[(2R)-6-methylheptan-2-yl]-1,2,3,4,5,7,8,9,11,12,14,15,16,17-tetradecahydrocyclopenta[a]phenanthren-6-one
	(3S,8S,9S,10R,13R,14S,17R)-17-[(2R,5S)-5-hydroxy-6-methylheptan-2-yl]-10,13-dimethyl-2,3,4,7,8,9,11,12,14,15,16,17-dodecahydro-1H-cyclopenta[a]phenanthren-3-ol

### Sheet: Compounds in lipid sc
	EC50 GPR17 Line		EC50 Wild Type Parent Line
Compound Name	Screen 1 EC50	Screen 2 EC50	Screen 1 EC50	Screen 2 EC50
Oleoyl Ethanolamide	126	315	<1 uM	<1 uM
11(Z)-Eicosenoic Acid	51	50	<1 uM	<1 uM
Oleoyl Serinol	35	52	<1 uM	<1 uM
Palmitoleoyl Ethanolamide	616	389	<1 uM	<1 uM
NSC 12	142	236	Not Active	Not Active
pacSphingosine (d18:1)	76	236	<1 uM	<1 uM
Sphingosine-1-phosphate (d18:1(14Z))	100	361	<1 uM	<1 uM
Arachidonoyl Serinol	78	155	<1 uM	<1 uM
PAF C-16	401	203	<1 uM	<1 uM
Docosahexaenoyl Ethanolamide	476	410	<1 uM	<1 uM
Oxy-16	126	413	Not Active	Not Active
Linoleoyl Ethanolamide	519	274	<1 uM	<1 uM
R-1 Methanandamide Phosphate	49	35	<1 uM	<1 uM
(R)-(+)-Linoleyl-1'-Hydroxy-2'-Propylamide	147	105	<1 uM	<1 uM
1-Octadecyl Lysophosphatidic Acid	166	226	<1 uM	<1 uM
1-Hexadecyl Lysophosphatidic Acid	78	104	<1 uM	<1 uM
1-Palmitoyl Lysophosphatidic Acid (sodium salt)	137	275	<1 uM	<1 uM
Oleoyl Ethanolamide Phosphate	63	34	<1 uM	<1 uM
1-Oleoyl Lysophosphatidic Acid (sodium salt)	61	56	<1 uM	<1 uM
[(2R)-2-hydroxy-3-phosphonooxypropyl] (5Z,8Z,11Z,14Z)-icosa-5,8,11,14-tetraenoate	42	42	<1 uM	<1 uM

### Sheet: GPR17 Target Peptides
Targeted Unique Peptide Sequence	Precursor Ion m/z
FLAIVHPVK	341.8832+++
FLAIVHPVK (heavy)	344.5546+++
SVYVLHYR	346.1907+++
SVYVLHYR (heavy)	349.5268+++
HALCNLLCGK	593.2970++
HALCNLLCGK (heavy)	597.3041++
ILALANR	385.7478++
ILALANR (heavy)	390.7519++
TNESSLSAK	468.7353++
TNESSLSAK (heavy)	472.7424++
